# CovProfile: profiling the viral genome and gene expressions of SARS-COV-2

**DOI:** 10.1101/2020.04.05.026146

**Authors:** Yonghan Yu, Zhengtu Li, Yinhu Li, Le Yu, Wenlong Jia, Yiqi Jiang, Feng Ye, Shuai Cheng Li

**Author notes:** The authors contributed equally to the work (Yonghan Yu, Zhengtu Li, Yinhu Li, Le Yu). **Corresponding authors** Correspondence to Feng Ye and Shuai Cheng Li.

## Abstract

The SARS-CoV-2 virus has infected more than one million people worldwide to date. Knowing its genome and gene expressions is essential to understand the virus’ mechanism. Here, we propose a computational tool CovProfile to detect the viral genomic variations as well as viral gene expressions from the sequences obtained from Nanopore devices. We applied CovProfile to 11 samples, each from a terminally ill patient, and discovered that all the patients are infected by multiple viral strains, which might affect the reliability of phylogenetic analysis. Moreover, the expression of viral genes ORF1ab gene, S gene, M gene, and N gene are high among most of the samples. While performing the tests, we noticed a consistent abundance of transcript segments of MUC5B, presumably from the host, across all the samples.
