## Supplemental Table 4 for "CovProfile: profiling the viral genome and gene expressions of SARS-COV-2"

### Sheet: Sheet1
Locus	ref	alt	SRR11347377-san diego		SRR11313280-wuhan		SRR13313419-wuhan		SRR13313494-wuhan		SRR11140745-wisconsin madison		SRR11140747-wisconsin madison		SRR11140749-wisconsin madison		SRR11140751-wisconsin madison
			ref_support	alt_support	ref_support	alt_support	ref_support	alt_support	ref_support	alt_support	ref_support	alt_support	ref_support	alt_support	ref_support	alt_support	ref_support	alt_support
76	T	A	65	16	0	2	NA	NA	0	193	NA	NA	NA	NA	NA	NA	NA	NA
78	T	G	55	14	0	2	NA	NA	0	188	NA	NA	NA	NA	NA	NA	NA	NA
241	C	T	0	130	NA	NA	NA	NA	NA	NA	NA	NA	NA	NA	NA	NA	NA	NA
2198	G	A	NA	NA	NA	NA	NA	NA	NA	NA	75	60	55	75	69	55	NA	NA
3037	C	T	0	127	NA	NA	NA	NA	NA	NA	NA	NA	NA	NA	NA	NA	NA	NA
11335	G	T	NA	NA	NA	NA	NA	NA	NA	NA	143	90	NA	NA	NA	NA	139	37
14408	C	T	7	253	NA	NA	NA	NA	NA	NA	NA	NA	NA	NA	NA	NA	NA	NA
15090	A	T	NA	NA	88	101	81	119	52	131	NA	NA	NA	NA	NA	NA	NA	NA
15153	T	C	NA	NA	167	64	NA	NA	NA	NA	NA	NA	NA	NA	NA	NA	NA	NA
17373	C	T	NA	NA	NA	NA	NA	NA	NA	NA	5	469	3	444	2	435	1	182
18814	C	T	2	349	NA	NA	NA	NA	NA	NA	NA	NA	NA	NA	NA	NA	NA	NA
21707	C	T	NA	NA	NA	NA	NA	NA	0	233	NA	NA	NA	NA	NA	NA	NA	NA
21815	C	T	NA	nA	NA	NA	80	149	NA	NA	NA	NA	NA	NA	NA	NA	NA	NA
23403	A	G	1	397	NA	NA	NA	NA	NA	NA	NA	NA	NA	NA	NA	NA	NA	NA
23422	C	T	NA	NA	NA	NA	5	215	NA	NA	NA	NA	NA	NA	NA	NA	NA	NA
23525	C	T	NA	NA	NA	NA	NA	NA	NA	NA	NA	NA	NA	NA	NA	NA	NA	NA
28916	G	A	NA	NA	NA	NA	NA	NA	NA	NA	78	67	79	56	63	66	NA	NA
